# A Minimal Medium for Culturing Maize Root-Associated Microbes Based on a Plant Growth Medium

**DOI:** 10.1101/2025.07.07.663485

**Authors:** Anna-Katharina Garrell, Simina Vintila, Henry Phillip, Ashley E. Beck, Manuel Kleiner

**Author notes:** Corresponding author: Manuel Kleiner.

## Abstract

Plant-associated microbiota play a critical role in host resilience to both abiotic and biotic stresses. However, understanding the underlying mechanisms of interaction within these communities, as well as between these communities and their hosts, remains challenging due to the complexity and dynamic nature of plant-associated microbiota. Synthetic microbial communities (SynComs) can serve as experimentally tractable models to establish a fundamental understanding of plant-microbiota interactions. Here, we report the development of a defined, minimal growth medium for a well-characterized seven-member maize root SynCom. The medium is based on a standard plant-growth medium to enable its use for both *in vitro* and *in planta* studies. Using genome-scale metabolic modeling and auxotrophy prediction, we identified key nutrient requirements of each of the seven species and optimized the medium composition to support bacterial growth. This minimal medium enables controlled investigation of microbial physiology, metabolite exchange, and community interactions, and lays the foundation for scalable *in vitro* and *in planta* experiments, facilitating future research on plant microbiome functions.
