## Supplementary Information for "A Minimal Medium for Culturing Maize Root-Associated Microbes Based on a Plant Growth Medium"

### Sheet: Experiment 1
	Experiment 1 ; Figure 1
Notes	Condition	Component	Name	Concentration	Brand	Cat. No.
	0.5x MS + Malate	Base Medium	0.5x Murashige-Skoog	0.5x	RPI	76346-716
		Carbon Source	Malate	1% w/v	Fisher Scientific	AC150595000
	0.5x MS + Glucose	Base Medium	0.5x Murashige-Skoog	0.5x	RPI	76346-716
		Carbon Source	Glucose	1% w/v	Fisher Scientific	AC410950050
	0.5x MS + Malate + Glucose	Base Medium	0.5x Murashige-Skoog	0.5x	RPI	76346-716
		Carbon Source	Malate	1% w/v	Fisher Scientific	AC150595000
		Carbon Source	Glucose	1% w/v	Fisher Scientific	AC410950050
Hoagland's composition listed in worksheet labeled "Hoagland's"	Hoagland's + Malate	Base Medium	Hoagland's	1x
		Carbon Source	Malate	1% w/v	Fisher Scientific	AC150595000
	Hoagland's + Glucose	Base Medium	Hoagland's	1x
		Carbon Source	Glucose	1% w/v	Fisher Scientific	AC410950050
	Hoagland's + Malate + Glucose	Base Medium	Hoagland's	1x
		Carbon Source	Malate	1% w/v	Fisher Scientific	AC150595000
		Carbon Source	Glucose	1% w/v	Fisher Scientific	AC410950050

### Sheet: Hoagland's
Hoagland's Solution, based on Niu et al.(2016; Bio-Protocol)
Component	Stock Concentration	mL Stock Solution per 500 mL medium	Final Concentration
KNO3	1 M	1.5	3 mM
NH4H2PO4	1 M	0.25	0.5 mM
Ca(NO3)2 x 4H2O	1 M	1	2 mM
MgSO4 x 7H2O	1 M	0.5	1 mM
FeEDDHA	0.5% (w/v)	0.25	0.5 mM
H3BO3	46 mM	0.5	1 mM
MnCl2 x 4H2O	14.4 mM	0.5	1 mM
ZnSO4 x 7H2O	0.8 mM	0.5	1 mM
CuSO4 x 5H2O	0.2 mM	0.5	1 mM
Na2MoO4 x 2 H2O	0.4 mM	0.5	1 mM

### Sheet: Experiment 2
Experiment 2; Figure 2A
No Amino Acids or Vitamins					With Amino Acids and Vitamins
Component	Name	Concentration	Brand	Cat. No.	Component	Name	Concentration	Brand	Cat. No.
Base Medium	0.5x Murashige-Skoog	0.5x	RPI	76346-716	Base Medium	0.5x Murashige-Skoog	0.5x	RPI	76346-716
Carbon Source	Malate	1% w/v	Fisher Scientific	AC150595000	Carbon Source	Malate	1% w/v	Fisher Scientific	AC150595000
Carbon Source	Glucose	1% w/v	Fisher Scientific	AC410950050	Carbon Source	Glucose	1% w/v	Fisher Scientific	AC410950050
					Amino Acid	Arginine	50 μg/mL	Fisher Scientific	AAA1573814
					Amino Acid	Proline	50 μg/mL	Fisher Scientific	AAA1019914
					Amino Acid	Serine	50 μg/mL	Fisher Scientific	AAA1117914
					Amino Acid	Asparagine	50 μg/mL	Fisher Scientific	AAA1501222
					Amino Acid	Leucine	50 μg/mL	Fisher Scientific	AAA1231122
					Amino Acid	Isoleucine	50 μg/mL	Fisher Scientific	AAA1369909
					Amino Acid	Lysine	50 μg/mL	Fisher Scientific	AAA1304014
					Amino Acid	Cysteine	50 μg/mL	Fisher Scientific	AAL0632814
					Amino Acid	Glutamine	50 μg/mL	Fisher Scientific	AAJ6057314
					Vitamin	Riboflavin (B2)	0.2 μg/mL	Sigma Aldrich	R7649-25G
					Vitamin	Nicotinic Acid (B3)	1 μg/mL	Fisher Scientific	AAA1268330
					Vitamin	Cyanocobalamin (B12)	0.02 μg/mL	Enzo Life Sciences	460-024-G001

### Sheet: Experiment 3
Experiment 3; Figure 2B
With Amino Acids and Vitamins					With Amino Acids and Vitamins + B5, B6, B7
Component	Name	Concentration	Brand	Cat. No.	Component	Name	Concentration	Brand	Cat. No.
Base Medium	0.5x Murashige-Skoog	0.5x	RPI	76346-716	Base Medium	0.5x Murashige-Skoog	0.5x	RPI	76346-716
Carbon Source	Malate	1% w/v	Fisher Scientific	AC150595000	Carbon Source	Malate	1% w/v	Fisher Scientific	AC150595000
Carbon Source	Glucose	1% w/v	Fisher Scientific	AC410950050	Carbon Source	Glucose	1% w/v	Fisher Scientific	AC410950050
Amino Acid	Arginine	50 μg/mL	Fisher Scientific	AAA1573814	Amino Acid	Arginine	50 μg/mL	Fisher Scientific	AAA1573814
Amino Acid	Proline	50 μg/mL	Fisher Scientific	AAA1019914	Amino Acid	Proline	50 μg/mL	Fisher Scientific	AAA1019914
Amino Acid	Serine	50 μg/mL	Fisher Scientific	AAA1117914	Amino Acid	Serine	50 μg/mL	Fisher Scientific	AAA1117914
Amino Acid	Asparagine	50 μg/mL	Fisher Scientific	AAA1501222	Amino Acid	Asparagine	50 μg/mL	Fisher Scientific	AAA1501222
Amino Acid	Leucine	50 μg/mL	Fisher Scientific	AAA1231122	Amino Acid	Leucine	50 μg/mL	Fisher Scientific	AAA1231122
Amino Acid	Isoleucine	50 μg/mL	Fisher Scientific	AAA1369909	Amino Acid	Isoleucine	50 μg/mL	Fisher Scientific	AAA1369909
Amino Acid	Lysine	50 μg/mL	Fisher Scientific	AAA1304014	Amino Acid	Lysine	50 μg/mL	Fisher Scientific	AAA1304014
Amino Acid	Cysteine	50 μg/mL	Fisher Scientific	AAL0632814	Amino Acid	Cysteine	50 μg/mL	Fisher Scientific	AAL0632814
Amino Acid	Glutamine	50 μg/mL	Fisher Scientific	AAJ6057314	Amino Acid	Glutamine	50 μg/mL	Fisher Scientific	AAJ6057314
Vitamin	Riboflavin (B2)	0.2 μg/mL	Sigma Aldrich	R7649-25G	Vitamin	Riboflavin (B2)	0.2 μg/mL	Sigma Aldrich	R7649-25G
Vitamin	Nicotinic Acid (B3)	1 μg/mL	Fisher Scientific	AAA1268330	Vitamin	Nicotinic Acid (B3)	1 μg/mL	Fisher Scientific	AAA1268330
Vitamin	Cyanocobalamin (B12)	0.02 μg/mL	Enzo Life Sciences	460-024-G001	Vitamin	Cyanocobalamin (B12)	0.02 μg/mL	Enzo Life Sciences	460-024-G001
					Vitamin	Pyridoxine (B6)	1 μg/mL	Sigma Aldrich	P9755-25G
					Vitamin	Pantothenate (B5)	1 μg/mL	Enzo Life Sciences	460-003-G010
					Vitamin	Biotin (B7)	0.01 μg/mL	Thermo Scientific Chemicals	A14207-03
